# The genomic landscape of intrinsic and acquired resistance to cyclin-dependent kinase 4/6 inhibitors in patients with hormone receptor positive metastatic breast cancer

**DOI:** 10.1101/857839

**Authors:** Seth A. Wander, Ofir Cohen, Xueqian Gong, Gabriela N. Johnson, Jorge Buendia-Buendia, Maxwell R. Lloyd, Dewey Kim, Flora Luo, Pingping Mao, Karla Helvie, Kailey J. Kowalski, Utthara Nayar, Adrienne G. Waks, Stephen Parsons, Ricardo Martinez, Lacey M. Litchfield, Xiang S. Ye, Chun Ping Yu, Valerie M. Jansen, John R. Stille, Patricia S. Smith, Gerard J. Oakley, Quincy Chu, Gerald Batist, Melissa Hughes, Jill D. Kremer, Levi A. Garraway, Eric P. Winer, Sara M. Tolaney, Nancy U. Lin, Sean Buchanan, Nikhil Wagle

## Abstract

Clinical resistance mechanisms to CDK4/6 inhibitors in HR+ breast cancer have not been clearly defined. Whole exome sequencing of 59 tumors with CDK4/6i exposure revealed multiple candidate resistance mechanisms including *RB1* loss, activating alterations in *AKT1*, *RAS*, *AURKA*, *CCNE2, ERBB2,* and *FGFR2,* and loss of ER expression. *In vitro* experiments confirmed that these alterations conferred CDK4/6i resistance. Cancer cells cultured to resistance with CDK4/6i also acquired *RB1*, *KRAS*, *AURKA*, or *CCNE2* alterations, which conferred sensitivity to AURKA, ERK, or CHEK1 inhibition. Besides inactivation of RB1, which accounts for ∼5% of resistance, seven of these mechanisms have not been previously identified as clinical mediators of resistance to CDK4/6 inhibitors in patients. Three of these—RAS activation, AKT activation, and AURKA activation—have not to our knowledge been previously demonstrated preclinically. Together, these eight mechanisms were present in 80% of resistant tumors profiled and may define therapeutic opportunities in patients.

**Significance:** We identified eight distinct mechanisms of resistance to CDK4/6 inhibitors present in 80% of resistant tumors profiled. Most of these have a therapeutic strategy to overcome or prevent resistance in these tumors. Taken together, these findings have critical implications related to the potential utility of precision-based approaches to overcome resistance in many patients with HR+ MBC.
