## Supplemental Table 1 for "The genomic landscape of intrinsic and acquired resistance to cyclin-dependent kinase 4/6 inhibitors in patients with hormone receptor positive metastatic breast cancer"

### Sheet: Sheet1
Supplemental Table 1: Clinical Samples Included in Landscape Analysis
Sample_ID	Regimen	Biopsy_Phenotype	Treatment_Duration	Biopsy_Rx_Start	Biopsy_Rx_End	BRR	BX_LOCATION	BX_ER	BX_PR	BX_HER2OVERALL	Purity	Ploidy
177_Prospective1	palbociclib | letrozole | | |	IR	121	-63	-184	S	Liver	Positive	Positive Low	Negative	0.46	3.05
185_T1	palbociclib | tamoxifen | | |	IR	151	15	-136	P	Liver	Positive	Negative	Negative	0.84	2.1
191_T1	ribociclib | fulvestrant | | |	IR	120	180	60	S	Skin	Positive	Negative	Negative	0.64	2.89
195_T1	palbociclib | letrozole | | |	IR	122	-60	-182	P	Liver	Positive	Negative	Negative	0.58	4.33
260_T1	palbociclib | fulvestrant | | |	S	882	-3	-885	R	Breast	Positive	Positive Low	Negative	0.33	1.94
290_T2	palbociclib | exemestane | | |	IR	91	-11	-102	P	Regional Lymph Node	Positive	Negative	Negative	0.05	1.98
292_T1	abemaciclib | | | |	IR	66	-96	-162	P	Liver	Positive	Negative	Negative	0.82	1.85
294_T2	palbociclib | fulvestrant | | |	IR	125	-9	-134	S	Liver	Positive	Negative	Negative	0.19	1.94
295_T1	abemaciclib | letrozole | | |	AR	394	402	8	R	Liver	Positive	Positive	Negative	0.43	1.91
299_T1	palbociclib | letrozole | | |	IR	92	110	18	P	Lung	Positive	Negative	Negative	0.72	2.92
303_T1	palbociclib | letrozole | | |	IR	77	-13	-90	P	Skin	Positive	Positive	Negative	0.28	1.81
306_T1	palbociclib | letrozole | | |	S	1052	23	-1029	R	Breast	Positive	Positive	Negative	0.64	2.35
307_T1	palbociclib | fulvestrant | | |	IR	84	98	14	P	Liver	Positive	Negative	Negative	0.86	3.51
314_T1	palbociclib | letrozole | | |	S	1044	13	-1031	R	Chest Wall	Positive	Negative	Equivocal	0.69	1.95
315_T1	palbociclib | letrozole | | |	IR	101	-25	-126	P	Liver	Positive	Negative	Negative	0.7	1.95
327_T1	palbociclib | letrozole | | |	S	316	0	-316	R	Liver	Positive	Negative	Negative	0.67	1.78
329_T1	palbociclib | fulvestrant | | |	IR	119	-4	-123	P	Bone	Positive	Positive	Negative	0.11	3.88
330_T1	palbociclib | fulvestrant | | |	IR	153	191	38	S	Breast	Negative	Negative	Negative	0.46	1.97
331_T1	palbociclib | letrozole | | |	AR	183	258	75	R	Liver	Negative	Negative	Negative	0.59	2
333_T1	palbociclib | fulvestrant | | |	IR	122	163	41	P	Liver	Positive	Negative	Negative	0.85	2.92
338_T1	palbociclib | letrozole | | |	IR	98	19	-79	P	Soft Tissue	Positive	Positive	Negative	0.45	1.96
346_T1	palbociclib | fulvestrant | | |	IR	103	184	81	P	Liver	Positive	Positive Low	Negative	0.77	3.6
349_T1	ribociclib | | | |	AR	272	266	-6	S	Liver	Positive	Negative	Negative	0.62	1.92
350_T1	palbociclib | letrozole | | |	IR	91	48	-43	P	Liver	Positive	Negative	Negative	0.53	3.87
357_T1	palbociclib | fulvestrant | | |	IR	70	-1	-71	P	Liver	Positive	Positive	Negative	0.44	3.05
358_T1	palbociclib | letrozole | | |	S	858	8	-850	R	Liver	Positive	Positive	Negative	0.82	1.99
361_T1	palbociclib | fulvestrant | | |	S	346	-9	-355	S	Bone	Positive	Negative	Negative	0.58	2.1
366_T2	palbociclib | letrozole | | |	AR	255	483	228	R	Chest Wall	Positive	Negative	Negative	0.32	3.34
372_T1	palbociclib | letrozole | lupron | |	S	817	-15	-832	S	Bone	Positive	Positive	Negative	0.15	2.18
376_T2	palbociclib | letrozole | | |	S	588	4	-584	R	Breast	Positive	Negative	Negative	0.67	2.04
381_T1	ribociclib | fulvestrant | | |	AR	426	683	257	S	Liver	Positive	Negative	Negative	0.42	2.22
383_T1	abemaciclib | | | |	AR	476	510	34	R	Liver	Positive	Negative	Negative	0.47	2.96
385_T1	abemaciclib | tamoxifen | | |	AR	623	637	14	R	Liver	Positive	Negative	Negative	0.76	1.93
386_T1	palbociclib | letrozole | | |	IR	103	26	-77	P	Liver	Positive	Positive Low	Negative	0.76	3.8
387_T1	palbociclib | letrozole | | |	S	825	-1	-826	R	Breast	Positive	Positive	Equivocal	0.63	3
391_T1	palbociclib | fulvestrant | | |	IR	43	74	31	P	Liver	Negative	Negative	Positive	0.15	1.89
394_T2	palbociclib | fulvestrant | | |	IR	137	219	82	P	Bone	Positive Low	Negative	Negative	0.42	1.78
397_T1	ribociclib | fulvestrant | | |	AR	426	704	278	R	Other (specify):	Positive	Positive	Negative	0.7	5.03
398_T1	ribociclib | fulvestrant | | |	IR	121	358	237	P	Liver	Positive	Negative	Negative	0.7	1.86
401_T1	palbociclib | fulvestrant | | |	IR	58	355	297	P	Liver	Positive	Negative	Negative	0.5	3.11
408_T1A	palbociclib | fulvestrant | | |	AR	272	259	-13	R	Skin	Positive	Negative	Negative	0.25	1.99
408_T1B	palbociclib | fulvestrant | | |	AR	272	259	-13	R	Skin	Positive	Negative	Negative	0.17	2.04
430_T1	palbociclib | letrozole | OS | |	IR	52	145	93	P	Liver	Positive	Negative	Negative	0.42	1.8
434_T1	palbociclib | letrozole | | |	S	700	-35	-735	R	Other (specify):	Positive	Positive	Negative	0.92	2.05
452_T2	palbociclib | letrozole | lupron | |	S	160	-20	-180	R	Breast	Positive	Positive	Negative	0.42	3.71
459_Archival1	palbociclib | letrozole | | |	IR	157	-90	-247	S	Bone	Positive	Unknown	Unknown	0.35	2.17
473_T1	palbociclib | fulvestrant | | |	IR	406	422	16	P	Liver	Positive	Negative	Negative	0.33	3.2
496_T1	palbociclib | exemestane | | |	AR	271	294	23	S	Liver	Positive	Positive	Negative	0.94	2.3
509_T1	palbociclib | letrozole | | |	S	235	-6	-241	R	Bone	Positive	Positive	Negative	0.38	2.05
515_T1	palbociclib | fulvestrant | | |	S	392	-62	-454	S	Bone	Positive	Positive	Negative	0.51	3.83
516_T1	palbociclib | fulvestrant | | |	S	588	-12	-600	R	Liver	Positive	Positive	Negative	0.36	1.94
532_T1	palbociclib | letrozole | | |	S	564	16	-548	R	Liver	Positive	Negative	Negative	0.64	3.55
535_T1	palbociclib | exemestane | | |	IR	78	26	-52	P	Liver	Positive	Positive	Negative	0.73	1.87
538_T1	palbociclib | fulvestrant | | |	IR	120	-41	-161	P	Bone	Positive	Negative	Negative	0.47	1.81
552_T1	palbociclib | letrozole | | |	S	489	0	-489	S	Bone	Positive	Negative	Negative	0.33	3.19
567_T1	palbociclib | letrozole | | |	S	380	-4	-384	R	Bone	Positive	Positive	Negative	0.66	1.97
568_T1	palbociclib | fulvestrant | | |	AR	330	327	-3	R	Liver	Positive	Positive Low	Negative	0.66	2.07
606_T1	palbociclib | fulvestrant | | |	AR	271	270	-1	S	Chest Wall	Positive	Negative	Negative	0.71	2.18
614_T1	palbociclib | fulvestrant | | |	S	366	-5	-371	S	Liver	Positive	Negative	Negative	0.89	1.98
