## Supplemental Table 2 for "The genomic landscape of intrinsic and acquired resistance to cyclin-dependent kinase 4/6 inhibitors in patients with hormone receptor positive metastatic breast cancer"

### Sheet: Sheet1
Supplemental Table 2: Clinical Cohort Characteristics
Total Patients	58
CDK4/6i Regimen (n, %)
Abemaciclib	4 (6.9)
Monotherapy	2 (50)
+AI	1 (25)
+Fulvestrant	1 (25)
+Tamoxifen	0
Palbociclib	49 (84.5)
Monotherapy	0
+AI	28 (57.1)
+Fulvestrant	20 (40.1)
+Tamoxifen	1 (2.0)
Ribociclib	5 (8.6)
Monotherapy	1 (20)
+AI	0
+Fulvestrant	4 (80)
+Tamoxifen	0
CDK4/6i Exposure
CDK4/6i as 1st Line Metastatic Therapy (n, %)	26 (44.8)
Duration of CDK4/6i Therapy (days - mean, range)**	316 (43-1052)
On Active CDK4/6i Therapy at Data Cutoff (n, %)	9 (15.5)
CDK4/6i Discontinuation due to Toxicity (n, %)*	1 (1.7)
On CDK4/6i-based Clinical Trial (n, %)	9 (15.5)
Prior Therapeutic Exposures
Number of Prior Therapies (all treatments; mean, range)	3.3 (0-9)
Number of Prior Therapies (metastatic setting mean, range)	1.5 (0-7)
Prior Anti-Estrogen Exposure (all treatments; n, %)	53 (91.4)
Prior Anti-Estrogen Exposure (metastatic setting n, %)	30 (51.7)
*After initial radiographic assessment allowing inclusion into final cohort; **For patients actively on therapy, last visit date utilized
