## Supplemental Table 5 for "The genomic landscape of intrinsic and acquired resistance to cyclin-dependent kinase 4/6 inhibitors in patients with hormone receptor positive metastatic breast cancer"

### Sheet: Sheet1
Supplemental Table 5: Driver Enrichment within Patient Populations
Genomic Alteration	S	IR	AR	IR + AR	%Sensitive	%Intrinsic Resistant	%Acquired Resistant
ER Loss (IHC)	0	2	1	3	0	4.87805	2.43902
ERBB2 (A, M)	1	2	3	5	-5.55556	4.87805	7.31707
FGFR2 (A, M)	0	3	0	3	0	7.31707	0
CCNE2 (A)	1	5	1	6	-5.55556	12.1951	2.43902
AURKA (LA)	0	7	4	11	0	17.0732	9.7561
RAS (A, M)	0	3	1	4	0	7.31707	2.43902
AKT1 (A, M)	1	1	4	5	-5.55556	2.43902	9.7561
RB1 (biallelic)	0	3	1	4	0	7.31707	2.43902
Total	3	26	15	41
A - Amplification; M - Mutation; LA - Low Amplification
