## Supplemental Table 7 for "The genomic landscape of intrinsic and acquired resistance to cyclin-dependent kinase 4/6 inhibitors in patients with hormone receptor positive metastatic breast cancer"

### Sheet: Sheet1
	Supplemental Table 7: IC50 Values for Drug Treatment Assays
	T47D
	Palbociclib		Abemaciclib		Fulvestrant		Palbo + Fulvestrant		Abema + Fulvestrant
	Control	Variant	Control	Variant	Control	Variant	Control	Variant	Control	Variant
Rb -/-	3.73e-08	0.01923	3.483e-07	2.302e-06	3.986e-10	3.71e-06	5.909e-08	1.331e-05	3.867e-09	3.65E-0.5
AKT1	2.126e-07	0.0189	2.859e-07	2.402e-06	9.016e-09	0.008832	1.534e-09	3.516e-08	7.097e-10	2.694e-07
KRAS	2.441e-07	0.05209	3.271e-07	5.539e-06	3.971e-09	0.02151	1.534e-09	0.0175	7.097e-10	1.426e-06
AurKA	2.441e-07	0.03683	3.271e-07	8.33e-06	3.971e-09	1.373e-05	1.515e-07	0.05997	9.351e-10	2.2e-05
CCNE2	1.509e-07	9.632e-06	4.844e-07	6.494e-06	2.942e-09	1.395e-05	1.975e-08	1.798e-07	5.441e-07	3.428e-06
	MCF7
	Palbociclib		Abemaciclib		Fulvestrant		Palbo + Fulvestrant		Abema + Fulvestrant
	Control	Variant	Control	Variant	Control	Variant	Control	Variant	Control	Variant
Rb -/-	1.048e-07	2.695e-06	1.325e-07	6.81e-07	6.133e-09	2.459e-08	2.248e-08	4.329e-06	3.031e-07	3.655e-07
AKT1	6.494e-08	1.459e-06	6.702e-08	4.834e-07	3.632e-09	0.0001155	4.904e-11	4.607e-07	1.965e-10	5.687e-07
KRAS	5.437e-08	2.957e-07	4.882e-08	3.069e-07	4.637e-09	1.044e-08	4.904e-11	3.756e-10	1.965e-10	6.18e-10
AurKA	4.768e-08	4.8e-08	6.702e-08	5.12e-08	3.632e-09	2.084e-09	3.975e-08	3.574e-08	7.281e-08	4.74e-08
CCNE2	5.18e-08	6.422e-08	2.73e-07	7.45e-07	9.757e-10	1.665e-09	4.904e-11	2.646e-10	1.965e-10	4.973e-10
