## Supplemental Table 8 for "The genomic landscape of intrinsic and acquired resistance to cyclin-dependent kinase 4/6 inhibitors in patients with hormone receptor positive metastatic breast cancer"

### Sheet: Sheet1
	Supplemental Table 8: IC50 Values for Culture to Resistance Experiments
a	Abemaciclib		LY3295668		LY3214996		Prexasertib
	Parental	Derivative	Parental	Derivative	Parental	Derivative	Parental	Derivative
T47D-AR-1	1.027e-08	0.0001731	4.202e-08	3.378e-08
361-AR-1	5.561e-08	2.463e-05			3.6e-06	6.245e-08
361-PR-1	2.2e-07	2.583e-06	1.762e-07	6.989e-08
MCF7-PR-1	2.953e-06	3.2e-05					3.287e-09	1.055e-09
